# Symbioses of alvinocaridid shrimps from the South West Pacific: No chemosymbiotic diets but partially conserved gut microbiomes

**DOI:** 10.1101/2023.02.08.527621

**Authors:** Pierre Methou, Valérie Cueff-Gauchard, Loïc N. Michel, Nicolas Gayet, Florence Pradillon, Marie-Anne Cambon-Bonavita

## Abstract

*Rimicaris exoculata* shrimps from hydrothermal vent ecosystems are known to host dense epibiotic communities inside their enlarged heads and digestive systems. Conversely, other shrimps from the family, described as opportunistic feeders have received less attention. We examined the nutrition and bacterial communities colonizing “head” chambers and digestive systems of three other alvinocaridids – *Rimicaris variabilis*, *Nautilocaris saintlaurentae* and *Manuscaris* sp. – using a combination of electron microscopy, stable isotopes and sequencing approaches. Our observations inside “head” cavities and on mouthparts showed only a really low coverage of bacterial epibionts. In addition, no clear correlation between isotopic ratios and relative abundance of epibionts on mouthparts could be established among shrimp individuals. Altogether, these results suggest that none of these alvinocaridids rely on chemosynthetic epibionts as their main source of nutrition. Our analyses also revealed a substantial presence of several Firmicutes within the foreguts and midguts of these shrimps, which closest known lineages were systematically digestive epibionts associated with alvinocaridids, and more broadly from digestive systems of other crustaceans from marine and terrestrial ecosystems. Overall, our study opens new perspectives not only about chemosynthetic symbioses of vent shrimps, but more largely about digestive microbiomes with potential ancient and evolutionarily conserved bacterial partnerships among crustaceans.
