## Supplementary material for "Symbioses of alvinocaridid shrimps from the South West Pacific: No chemosymbiotic diets but partially conserved gut microbiomes": Table S1

### Sheet: Feuil1
	Expedition	Dive	SampleID	Basin	Vent_field	Vent_site	Latitude	Longitude	Depth	Alvinocaridid_species	NCBI_ID	Branchiostegite_SEM	Mouthparts_SEM	Mouthparts_16S rRNA	Foregut_16S rRNA	Midgut_16S rRNA	Muscle_StableIsotopes
	CHUBACARC	PL721_02	CR1	Lau	Tow Cam		-20.3164167	-176.13675	2718	Rimicaris variabilis	OQ363903			Yes	Yes	Yes	Yes
	CHUBACARC	PL721_02	CR2	Lau	Tow Cam		-20.3164167	-176.13675	2718	Rimicaris variabilis	OQ363904						Yes
	CHUBACARC	PL721_02	CR3	Lau	Tow Cam		-20.3164167	-176.13675	2718	Rimicaris variabilis	OQ363905	Yes	Yes				Yes
	CHUBACARC	PL721_02	CR4	Lau	Tow Cam		-20.3164167	-176.13675	2718	Rimicaris variabilis	OQ363906			Yes	Yes	Yes	Yes
	CHUBACARC	PL721_02	CR5	Lau	Tow Cam		-20.3164167	-176.13675	2718	Rimicaris variabilis	OQ363907						Yes
	CHUBACARC	PL721_02	CR6	Lau	Tow Cam		-20.3164167	-176.13675	2718	Nautilocaris saintlaurentae	OQ363913	Yes	Yes
	CHUBACARC	PL721_02	CR7	Lau	Tow Cam		-20.3164167	-176.13675	2718	Rimicaris variabilis	OQ363908	Yes	Yes				Yes
	CHUBACARC	PL721_02	CR8	Lau	Tow Cam		-20.3164167	-176.13675	2718	Rimicaris variabilis	OQ363909	Yes	Failed				Yes
	CHUBACARC	PL721_02	CR9	Lau	Tow Cam		-20.3164167	-176.13675	2718	Rimicaris variabilis	OQ363910			Yes	Yes	Yes	Yes
	CHUBACARC	PL721_02	CR10	Lau	Tow Cam		-20.3164167	-176.13675	2718	Rimicaris variabilis	OQ363911						Yes
	CHUBACARC	PL721_02	CR11	Lau	Tow Cam		-20.3164167	-176.13675	2718	Rimicaris variabilis	OQ363912						Yes
	CHUBACARC	PL724_05	CR28	Nord Fidji	Phoenix		-16.9492167	173.91798333	1973	Rimicaris variabilis	OQ363914			Yes	Yes	Yes	Yes
	CHUBACARC	PL724_05	CR29	Nord Fidji	Phoenix		-16.9492167	173.91798333	1973	Rimicaris variabilis	OQ363915			Yes
	CHUBACARC	PL724_05	CR30	Nord Fidji	Phoenix		-16.9492167	173.91798333	1973	Nautilocaris saintlaurentae	OQ363916	Yes	Yes
	CHUBACARC	PL724_05	CR33	Nord Fidji	Phoenix		-16.9492167	173.91798333	1973	Nautilocaris saintlaurentae	OQ363917	Yes	Yes
	CHUBACARC	PL724_05	CR35	Nord Fidji	Phoenix		-16.9492167	173.91798333	1973	Nautilocaris saintlaurentae	OQ363918			Yes	Yes	Yes	Yes
	CHUBACARC	PL724_05	CR38	Nord Fidji	Phoenix		-16.9492167	173.91798333	1973	Nautilocaris saintlaurentae	OQ363919						Yes
	CHUBACARC	PL724_05	CR40	Nord Fidji	Phoenix		-16.9492167	173.91798333	1973	Nautilocaris saintlaurentae	OQ363920			Yes	Yes	Yes	Yes
	CHUBACARC	PL724_05	CR41	Nord Fidji	Phoenix		-16.9492167	173.91798333	1973	Nautilocaris saintlaurentae	OQ363921						Yes
	CHUBACARC	PL724_05	CR42	Nord Fidji	Phoenix		-16.9492167	173.91798333	1973	Nautilocaris saintlaurentae	OQ363922						Yes
	CHUBACARC	PL724_05	CR43	Nord Fidji	Phoenix		-16.9492167	173.91798333	1973	Nautilocaris saintlaurentae	OQ363923						Yes
	CHUBACARC	PL724_05	CR44	Nord Fidji	Phoenix		-16.9492167	173.91798333	1973	Nautilocaris saintlaurentae	OQ363924						Yes
	CHUBACARC	PL724_05	CR45	Nord Fidji	Phoenix		-16.9492167	173.91798333	1973	Nautilocaris saintlaurentae	OQ363925			Yes	Yes	Yes	Yes
	CHUBACARC	PL726_07	CR46	Lau	Mangatolo		-15.416	-174.65548333	2040	Rimicaris variabilis	OQ363926			Yes	Yes	Yes	Yes
	CHUBACARC	PL726_07	CR47	Lau	Mangatolo		-15.416	-174.65548333	2040	Rimicaris variabilis	OQ363927			Yes	Yes	Yes	Yes
	CHUBACARC	PL726_07	CR48	Lau	Mangatolo		-15.416	-174.65548333	2040	Rimicaris variabilis	OQ363928			Yes	Yes	Yes	Yes
	CHUBACARC	PL731_12	CR53	Lau	Abe		-20.7631	-176.1913333	2153	Rimicaris variabilis	OQ363929			Yes	Yes	Yes	Yes
	CHUBACARC	PL731_12	CR54	Lau	Abe		-20.7631	-176.1913333	2153	Rimicaris variabilis	OQ363930			Yes	Yes	Yes	Yes
	CHUBACARC	PL731_12	CR55	Lau	Abe		-20.7631	-176.1913333	2153	Rimicaris variabilis	OQ363931						Yes
	CHUBACARC	PL731_12	CR56	Lau	Abe		-20.7631	-176.1913333	2153	Rimicaris variabilis	OQ363932			Yes	Yes	Yes	Yes
	CHUBACARC	PL731_12	CR57	Lau	Abe		-20.7631	-176.1913333	2153	Rimicaris variabilis	OQ363933						Yes
	CHUBACARC	PL731_12	CR58	Lau	Abe		-20.7631	-176.1913333	2153	Rimicaris variabilis	OQ363934						Yes
	CHUBACARC	PL731_12	CR59	Lau	Abe		-20.7631	-176.1913333	2153	Rimicaris variabilis	OQ363935						Yes
	CHUBACARC	PL731_12	CR61	Lau	Abe		-20.7631	-176.1913333	2153	Rimicaris variabilis	OQ363936						Yes
	CHUBACARC	PL731_12	CR66	Lau	Abe		-20.7631	-176.1913333	2153	Rimicaris variabilis	OQ363937						Yes
	CHUBACARC	PL731_12	CR67	Lau	Abe		-20.7631	-176.1913333	2153	Rimicaris variabilis	OQ363938						Yes
	CHUBACARC	PL733_14	CR75	Manus	PacManus	Solwara 8	-3.7303167	151.67423333	1738	Rimicaris variabilis	OQ363943			Yes	Yes	Yes	Yes
	CHUBACARC	PL733_14	CR76	Manus	PacManus	Solwara 8	-3.7303167	151.67423333	1738	Rimicaris variabilis	OQ363944			Yes			Yes
	CHUBACARC	PL733_14	CR77	Manus	PacManus	Solwara 8	-3.7303167	151.67423333	1738	Rimicaris variabilis	OQ363945						Yes
	CHUBACARC	PL733_14	CR78	Manus	PacManus	Solwara 8	-3.7303167	151.67423333	1738	Rimicaris variabilis	OQ363946						Yes
	CHUBACARC	PL733_14	CR79	Manus	PacManus	Solwara 8	-3.7303167	151.67423333	1738	Rimicaris variabilis	OQ363939						Yes
	CHUBACARC	PL733_14	CR80	Manus	PacManus	Solwara 8	-3.7303167	151.67423333	1738	Rimicaris variabilis	OQ363940						Yes
	CHUBACARC	PL733_14	CR81	Manus	PacManus	Solwara 8	-3.7303167	151.67423333	1738	Rimicaris variabilis	OQ363941						Yes
	CHUBACARC	PL733_14	CR82	Manus	PacManus	Solwara 8	-3.7303167	151.67423333	1738	Rimicaris variabilis	OQ363942			Yes			Yes
	CHUBACARC	PL733_14	CR108	Manus	PacManus	Roman Ruins	-3.72145	151.674383333	1666	Rimicaris variabilis	Morphological ID						Yes
	CHUBACARC	PL733_14	CR109	Manus	PacManus	Roman Ruins	-3.72145	151.674383333	1666	Rimicaris variabilis	Morphological ID						Yes
	CHUBACARC	PL734_15	CR156	Manus	PacManus	Roman Ruins	-3.72145	151.674383333	1666	Rimicaris variabilis	OQ363947			Yes	Yes	Yes	Yes
	CHUBACARC	PL734_15	CR157	Manus	PacManus	Roman Ruins	-3.72145	151.674383333	1666	Rimicaris variabilis	OQ363948			Yes			Yes
	CHUBACARC	PL734_15	CR158	Manus	PacManus	Roman Ruins	-3.72145	151.674383333	1666	Rimicaris variabilis	OQ363949	Yes	Yes	Yes	Yes	Yes	Yes
	CHUBACARC	PL734_15	CR159	Manus	PacManus	Roman Ruins	-3.72145	151.674383333	1666	Rimicaris variabilis	OQ363950	Yes	Yes				Yes
	CHUBACARC	PL734_15	CR160	Manus	PacManus	Roman Ruins	-3.72145	151.674383333	1666	Rimicaris variabilis	OQ363951						Yes
	CHUBACARC	PL734_15	CR161	Manus	PacManus	Roman Ruins	-3.72145	151.674383333	1666	Rimicaris variabilis	OQ363952						Yes
	CHUBACARC	PL734_15	CR162	Manus	PacManus	Roman Ruins	-3.72145	151.674383333	1666	Rimicaris variabilis	OQ363953						Yes
	CHUBACARC	PL734_15	CR163	Manus	PacManus	Solwara 6	-3.7274833	151.68105	1725	Rimicaris variabilis	OQ363955			Yes			Yes
	CHUBACARC	PL734_15	CR164	Manus	PacManus	Solwara 6	-3.7274833	151.68105	1725	Rimicaris variabilis	OQ363956			Yes	Yes	Yes	Yes
	CHUBACARC	PL734_15	CR165	Manus	PacManus	Solwara 6	-3.7274833	151.68105	1725	Rimicaris variabilis	OQ363957			Yes			Yes
	CHUBACARC	PL734_15	CR174	Manus	PacManus	Solwara 6	-3.7274833	151.68105	1725	Manuscaris sp.	OQ363954	Yes	Yes	Yes	Yes	Yes	Yes
	CHUBACARC	PL736_17	CR180	Manus	Susu Knolls	North Su	-3.78955	152.0963833	1503	Rimicaris variabilis	OQ363962						Yes
	CHUBACARC	PL736_17	CR181	Manus	Susu Knolls	North Su	-3.78955	152.0963833	1503	Rimicaris variabilis	OQ363963			Yes			Yes
	CHUBACARC	PL736_17	CR182	Manus	Susu Knolls	Suzette	-3.78945	152.0964	1506	Rimicaris variabilis	OQ363964			Yes	Yes	Yes	Yes
	CHUBACARC	PL736_17	CR183	Manus	Susu Knolls	Suzette	-3.78945	152.0964	1506	Rimicaris variabilis	OQ363958	Yes	Yes	Yes			Yes
	CHUBACARC	PL736_17	CR184	Manus	Susu Knolls	North Su	-3.78955	152.0963833	1503	Rimicaris variabilis	OQ363959			Yes	Yes	Yes	Yes
	CHUBACARC	PL736_17	CR185	Manus	Susu Knolls	North Su	-3.78955	152.0963833	1503	Rimicaris variabilis	OQ363965						Yes
	CHUBACARC	PL736_17	CR186	Manus	Susu Knolls	North Su	-3.78955	152.0963833	1503	Rimicaris variabilis	OQ363966	Yes	Failed				Yes
	CHUBACARC	PL736_17	CR187	Manus	Susu Knolls	North Su	-3.78955	152.0963833	1503	Rimicaris variabilis	OQ363967	Yes	Yes	Yes			Yes
	CHUBACARC	PL736_17	CR188	Manus	Susu Knolls	Suzette	-3.78945	152.0964	1506	Rimicaris variabilis	OQ363960			Yes	Yes	Yes	Yes
	CHUBACARC	PL736_17	CR189	Manus	Susu Knolls	Suzette	-3.78945	152.0964	1506	Rimicaris variabilis	OQ363961						Yes
	CHUBACARC	PL738_19	CR199	Woodlark	La Scala	Corto	-9.7990513	155.0526648	3388	Rimicaris variabilis	OQ363968			Yes	Yes	Yes	Yes
	CHUBACARC	PL738_19	CR200	Woodlark	La Scala	Corto	-9.7990513	155.0526648	3388	Rimicaris variabilis	OQ363969			Yes			Yes
	CHUBACARC	PL738_19	CR201	Woodlark	La Scala	Corto	-9.7990513	155.0526648	3388	Rimicaris variabilis	OQ363970	Yes	Yes	Yes			Yes
	CHUBACARC	PL739_20	CR213	Woodlark	La Scala	Pandora	-9.7986122	155.0520806	3344	Rimicaris variabilis	OQ363971			Yes	Yes	Yes	Yes
	CHUBACARC	PL739_20	CR214	Woodlark	La Scala	Pandora	-9.7986122	155.0520806	3344	Rimicaris variabilis	OQ363972			Yes			Yes
	CHUBACARC	PL739_20	CR215	Woodlark	La Scala	Pandora	-9.7986122	155.0520806	3344	Rimicaris variabilis	OQ363973	Yes	Yes	Yes	Yes	Yes	Yes
	CHUBACARC	PL739_20	CR216	Woodlark	La Scala	Pandora	-9.7986122	155.0520806	3344	Rimicaris variabilis	OQ363974	Yes	Yes				Yes
	CHUBACARC	PL739_20	CR217	Woodlark	La Scala	Pandora	-9.7986122	155.0520806	3344	Rimicaris variabilis	OQ363975						Yes
	CHUBACARC	PL739_20	CR218	Woodlark	La Scala	Pandora	-9.7986122	155.0520806	3344	Rimicaris variabilis	OQ363976						Yes
	CHUBACARC	PL739_20	CR219	Woodlark	La Scala	Pandora	-9.7986122	155.0520806	3344	Rimicaris variabilis	OQ363977						Yes
	FUTUNA 3	PL1825_04	CR1	Futuna	Fatu Kapa	Stephanie	-14.73718	-177.16598	1550	Rimicaris variabilis	OQ363978						Yes
	FUTUNA 3	PL1825_04	CR2	Futuna	Fatu Kapa	Stephanie	-14.73718	-177.16598	1550	Rimicaris variabilis	OQ363979						Yes
	FUTUNA 3	PL1825_04	CR3	Futuna	Fatu Kapa	Stephanie	-14.73718	-177.16598	1550	Rimicaris variabilis	OQ363980						Yes
	FUTUNA 3	PL1825_04	CR4	Futuna	Fatu Kapa	Stephanie	-14.73718	-177.16598	1550	Nautilocaris saintlaurentae	OQ363988			Yes			Yes
	FUTUNA 3	PL1825_04	CR5	Futuna	Fatu Kapa	Stephanie	-14.73718	-177.16598	1550	Nautilocaris saintlaurentae	OQ363981			Yes	Yes	Yes	Yes
	FUTUNA 3	PL1825_04	CR6	Futuna	Fatu Kapa	Stephanie	-14.73718	-177.16598	1550	Nautilocaris saintlaurentae	OQ363982						Yes
	FUTUNA 3	PL1825_04	CR7	Futuna	Fatu Kapa	Stephanie	-14.73718	-177.16598	1550	Rimicaris variabilis	OQ363983			Yes	Yes	Yes	Yes
	FUTUNA 3	PL1827_06	CR8	Futuna	Fatu Kapa	Carla	-14.73896	-177.12992	1675	Nautilocaris saintlaurentae	OQ363989			Yes	Yes	Yes	Yes
	FUTUNA 3	PL1827_06	CR9	Futuna	Fatu Kapa	Carla	-14.73896	-177.12992	1675	Rimicaris variabilis	OQ363990			Yes			Yes
	FUTUNA 3	PL1827_06	CR10	Futuna	Fatu Kapa	Carla	-14.73896	-177.12992	1675	Nautilocaris saintlaurentae	OQ363991						Yes
	FUTUNA 3	PL1827_06	CR11	Futuna	Fatu Kapa	Carla	-14.73896	-177.12992	1675	Nautilocaris saintlaurentae	OQ363992						Yes
	FUTUNA 3	PL1830_09	CR12	Futuna	Fatu Kapa	Stephanie	-14.73718	-177.16598	1550	Nautilocaris saintlaurentae	Morphological ID						Yes
	FUTUNA 3	PL1830_09	CR14	Futuna	Fatu Kapa	Stephanie	-14.73718	-177.16598	1550	Nautilocaris saintlaurentae	OQ363993						Yes
	FUTUNA 3	PL1830_09	CR16	Futuna	Fatu Kapa	Stephanie	-14.73718	-177.16598	1550	Rimicaris variabilis	OQ363994						Yes
	FUTUNA 3	PL1841_20	CR35	Futuna	Fatu Kapa	Tutafi	-14.77536	-177.-17776	1610	Rimicaris variabilis	OQ363995			Yes	Yes	Yes	Yes
	FUTUNA 3	PL1841_20	CR38	Futuna	Fatu Kapa	Tutafi	-14.77536	-177.-17776	1610	Rimicaris variabilis	OQ363996			Yes			Yes
	FUTUNA 3	PL1841_20	CR39	Futuna	Fatu Kapa	Tutafi	-14.77536	-177.-17776	1610	Rimicaris variabilis	OQ363997			Yes			Yes
	FUTUNA 3	PL1841_20	CR40	Futuna	Fatu Kapa	Tutafi	-14.77536	-177.-17776	1610	Rimicaris variabilis	OQ363998						Yes
	FUTUNA 3	PL1842_21	CR41	Futuna	Fatu Kapa	Fati Ufu	-14.75997	-177.18504	1520	Nautilocaris saintlaurentae	OQ363999			Yes			Yes
	FUTUNA 3	PL1842_21	CR42	Futuna	Fatu Kapa	Fati Ufu	-14.75997	-177.18504	1520	Nautilocaris saintlaurentae	OQ364002						Yes
	FUTUNA 3	PL1842_21	CR43	Futuna	Fatu Kapa	Fati Ufu	-14.75997	-177.18504	1520	Nautilocaris saintlaurentae	OQ364003						Yes
	FUTUNA 3	PL1842_21	CR44	Futuna	Fatu Kapa	Fati Ufu	-14.75997	-177.18504	1520	Rimicaris variabilis	OQ364004			Yes	Yes	Yes	Yes
	FUTUNA 3	PL1842_21	CR45	Futuna	Fatu Kapa	Fati Ufu	-14.75997	-177.18504	1520	Rimicaris variabilis	OQ364000						Yes
	FUTUNA 3	PL1842_21	CR46	Futuna	Fatu Kapa	Fati Ufu	-14.75997	-177.18504	1520	Nautilocaris saintlaurentae	OQ364001			Yes	Yes	Yes	Yes
	FUTUNA 3	PL1842_21	CR47	Futuna	Fatu Kapa	Fati Ufu	-14.75997	-177.18504	1520	Nautilocaris saintlaurentae	Morphological ID			Failed			Yes
	FUTUNA 3	PL1825_04	CR50	Futuna	Fatu Kapa	Stephanie	-14.73718	-177.16598	1550	Rimicaris variabilis	OQ363984			Yes			Yes
	FUTUNA 3	PL1825_04	CR51	Futuna	Fatu Kapa	Stephanie	-14.73718	-177.16598	1550	Rimicaris variabilis	Morphological ID						Yes
	FUTUNA 3	PL1825_04	CR52	Futuna	Fatu Kapa	Stephanie	-14.73718	-177.16598	1550	Rimicaris variabilis	OQ363985						Yes
	FUTUNA 3	PL1825_04	CR53	Futuna	Fatu Kapa	Stephanie	-14.73718	-177.16598	1550	Rimicaris variabilis	OQ363986			Yes			Yes
	FUTUNA 3	PL1825_04	CR54	Futuna	Fatu Kapa	Stephanie	-14.73718	-177.16598	1550	Nautilocaris saintlaurentae	OQ363987						Yes
