## Supplementary material for "Symbioses of alvinocaridid shrimps from the South West Pacific: No chemosymbiotic diets but partially conserved gut microbiomes": Table S2

### Sheet: Feuil1
A. d13C	Rvar_TowCam	Rvar_ABE	Rvar_Mangatolo	Rvar_FatuKapa	Nsai_FatuKapa	Nsai_Phoenix	Rvar_Scala	Rvar_Susu
Rvar_TowCam
Rvar_ABE	0.2036931260
Rvar_Mangatolo	0.3835415373	1.0000000000
Rvar_FatuKapa	0.0296086163	0.5524079065	0.8090051034
Nsai_FatuKapa	0.1544085803	0.9534921093	0.9919468267	0.6166713789
Nsai_Phoenix	0.1563732778	0.9107148430	0.8919960558	0.8696717527	0.9028595113
Rvar_Scala	0.8637972754	0.2925716188	0.5173998007	0.0817703672	0.2123973875	0.1901737555
Rvar_Susu	0.0007252720	0.0964119034	0.2193994012	0.1973180867	0.0866396147	0.1956221757	0.0021466111
Rvar_Pacmanus	0.8809870015	0.2098447580	0.4881863847	0.0250607585	0.1535742296	0.1620373221	0.9929689747	0.0005233043
B. d15N	Rvar_TowCam	Rvar_ABE	Rvar_Mangatolo	Rvar_FatuKapa	Nsai_FatuKapa	Nsai_Phoenix	Rvar_Scala	Rvar_Susu
Rvar_TowCam
Rvar_ABE	1.665508e-01
Rvar_Mangatolo	9.020513e-01	2.989826e-01
Rvar_FatuKapa	9.263078e-01	1.425339e-01	8.539334e-01
Nsai_FatuKapa	2.993604e-01	7.213854e-01	3.947244e-01	2.959667e-01
Nsai_Phoenix	2.980596e-01	7.908183e-01	4.017531e-01	2.970442e-01	9.092954e-01
Rvar_Scala	1.966094e-02	7.818853e-05	2.231797e-01	4.812778e-03	1.324410e-04	4.686606e-04
Rvar_Susu	7.424423e-01	3.225953e-01	7.626507e-01	7.402928e-01	5.711406e-01	5.816495e-01	4.281918e-03
Rvar_Pacmanus	2.186894e-02	5.276265e-05	3.124154e-01	3.850117e-03	5.474831e-05	4.080930e-04	7.255593e-01	4.521139e-03
C. d34S	Rvar_TowCam	Rvar_ABE	Rvar_Mangatolo	Rvar_FatuKapa	Nsai_FatuKapa	Nsai_Phoenix	Rvar_Scala	Rvar_Susu
Rvar_TowCam
Rvar_ABE	8.814580e-01
Rvar_Mangatolo	3.097773e-01	3.901712e-01
Rvar_FatuKapa	7.344126e-01	8.939872e-01	4.153852e-01
Nsai_FatuKapa	8.524310e-01	9.368194e-01	3.882865e-01	9.007834e-01
Nsai_Phoenix	6.843665e-02	1.136149e-01	8.774595e-01	1.125777e-01	1.120615e-01
Rvar_Scala	3.891054e-03	1.671984e-03	1.662286e-03	2.393463e-04	7.400538e-04	6.304582e-06
Rvar_Susu	2.524097e-04	1.213115e-04	2.553268e-04	5.945081e-06	3.437787e-05	2.085081e-07	5.048953e-01
Rvar_Pacmanus	2.111416e-03	8.525352e-04	1.564694e-03	3.847057e-05	2.657601e-04	1.052748e-06	8.995059e-01	3.043341e-01
