## Supplementary material for "Symbioses of alvinocaridid shrimps from the South West Pacific: No chemosymbiotic diets but partially conserved gut microbiomes": Table S3

### Sheet: Feuil1
A. Mouthparts
Variables	F	p
δ13C	1.5044	0.094
δ15N	3.0348	0.001
δ34S	4.5855	0.001
A. Foreguts
Variables	F	p
δ13C	1.1856	0.235
δ15N	1.6132	0.042
δ34S	1.9852	0.001
A. Midguts
Variables	F	p
δ13C	1.7395	0.028
δ15N	1.1647	0.261
δ34S	2.3696	0.001
