## Supplementary material for "Symbioses of alvinocaridid shrimps from the South West Pacific: No chemosymbiotic diets but partially conserved gut microbiomes": Table S4

### Sheet: Feuil1
A. Mouthparts
Variables	R2	F	p
δ13C	0.02851	1.5177	0.091
δ15N	0.05784	3.0795	0.001
δ34S	0.08726	4.6459	0.001
A. Foreguts
Variables	R2	F	p
δ13C	0.03870	1.1921	0.238
δ15N	0.05259	1.6200	0.037
δ34S	0.06471	1.9933	0.006
A. Midguts
Variables	R2	F	p
δ13C	0.05566	1.7411	0.019
δ15N	0.03730	1.1669	0.227
δ34S	0.07591	2.3748	0.003
