## Supplementary material for "Symbioses of alvinocaridid shrimps from the South West Pacific: No chemosymbiotic diets but partially conserved gut microbiomes": Table S5

### Sheet: Feuil1
		Best BLAST hit
	ASV Identifier	%Similarity	NCBI ID	Description	Origin	Reference
	ASV 108	98.9%	FM863764	Uncultured Firmicutes bacterium partial 16S rRNA gene, clone T17R	R. exoculata gut (TAG vent field)	Durand et al. (2010)
	ASV 1089	98.7%	LT855375	Uncultured Mollicutes bacterium partial 16S rRNA gene, clone LS_MG_65	R. chacei gut (Lucky Strike vent field)	Apremont et al. (2018)
	ASV 1559	99.2%	LT855370	Uncultured Mollicutes bacterium partial 16S rRNA gene, clone SP_MG_35	R. chacei gut (Snake Pit vent field)	Apremont et al. (2018)
	ASV 1614	99.9%	FR839043	Uncultured Mollicutes bacterium partial 16S rRNA gene, clone tdA25R	R. exoculata gut	Durand et al. (2015)
	ASV 1649	99.1%	FM863767	Uncultured Firmicutes bacterium partial 16S rRNA gene, clone R26LS	R. exoculata gut (Rainbow vent field)	Durand et al. (2010)
	ASV 1713	99.3%	FM863738	Uncultured Mollicutes bacterium partial 16S rRNA gene, clone T28SW	R. exoculata gut (TAG vent field)	Durand et al. (2010)
	ASV 1723	99.2%	FR839042	Uncultured Mollicutes bacterium partial 16S rRNA gene, clone tdA46R	R. exoculata gut	Durand et al. (2015)
